# Genetic and physiological mechanisms of freezing tolerance in locally adapted populations of a winter annual

**DOI:** 10.1101/640763

**Authors:** Brian J. Sanderson, Sunchung Park, M. Inam Jameel, Joshua C. Kraft, Michael F. Thomashow, Douglas W. Schemske, Christopher G. Oakley

**Author notes:** Department of Genetics, University of Georgia, Athens, GA. Author for correspondence: Christopher G. Oakley.

## Abstract

**Premise of the study:** Despite myriad examples of local adaptation, the phenotypes and genetic variants underlying such adaptive differentiation are seldom known. Recent work on freezing tolerance and local adaptation in ecotypes of *Arabidopsis thaliana* from Sweden and Italy provides the essential foundation for uncovering the genotype-phenotype-fitness map for an adaptive response to a key environmental stress.

**Methods:** Here we examine the consequences of a naturally occurring loss of function (LOF) mutation in an Italian allele of the gene that encodes the transcription factor *CBF2*, which underlies a major freezing tolerance locus. We used four lines with a Swedish genetic background, each containing a LOF *CBF2* allele. Two lines had introgression segments containing of the Italian *CBF2* allele, and two were created using CRISPR-Cas9. We used a growth chamber experiment to quantify freezing tolerance and gene expression both before and after cold acclimation.

**Key results:** Freezing tolerance was greater in the Swedish (72%) compared to the Italian (11%) ecotype, and all four experimental *CBF2* LOF lines had reduced freezing tolerance compared to the Swedish ecotype. Differential expression analyses identified ten genes for which all *CBF2* LOF lines and the IT ecotype showed similar patterns of reduced cold responsive expression compared to the SW ecotype.

**Conclusions:** We identified ten genes that are at least partially regulated by *CBF2* that may contribute to the differences in cold acclimated freezing tolerance between the Italian and Swedish ecotypes. These results provide novel insight into the molecular and physiological mechanisms connecting a naturally occurring sequence polymorphism to an adaptive response to freezing conditions.
