## Supplemental Tables for "Genetic and physiological mechanisms of freezing tolerance in locally adapted populations of a winter annual"

### Sheet: TableS1
Table S1. List of genes with significant gene by environment interactions in our study for the pairwise comparison of IT to SW (PFDR <= 0.05). F, PValue, and FDR refer to the significance test of the interaction term.
Gene	Alias	logFC	logCPM	F	PValue	FDR
AT1G01470	LEA14	-0.914378	6.57786	20.8468	0.000575346	0.0497823
AT1G02270	NA	-0.827379	5.12847	20.2857	0.000642674	0.052231
AT1G02330	NA	-0.622117	4.92172	20.4483	0.000622271	0.0516176
AT1G03687	NA	1.07959	4.2314	49.087	1.10504e-05	0.0076492
AT1G04530	NA	0.76876	6.02346	23.4645	0.000351881	0.0383894
AT1G08630	THA1	-3.48628	1.37189	25.3613	0.000252116	0.0324421
AT1G09350	GolS3	-2.52521	6.6474	28.6929	0.000146111	0.0236535
AT1G09415	NIMIN-3	1.34958	4.53001	28.4779	0.000151134	0.0240784
AT1G09890	NA	1.20956	3.02477	20.8768	0.000571977	0.049705
AT1G10070	BCAT-2	-3.52487	4.17555	97.6415	2.73795e-07	0.000633776
AT1G10410	NA	-0.761277	6.36545	25.7178	0.000237263	0.0309274
AT1G10960	FD1	1.13933	7.74305	25.1298	0.000262339	0.0331077
AT1G11210	NA	-1.75274	5.81573	45.7641	1.57529e-05	0.00869794
AT1G11280	NA	-1.74836	4.25249	26.78	0.000198685	0.0278213
AT1G11450	NA	0.965349	3.90975	21.5637	0.000500888	0.0465501
AT1G13270	MAP1C	1.48244	6.31847	45.1282	1.68985e-05	0.00869794
AT1G13930	NA	-0.829393	8.34778	22.9554	0.000386026	0.0401784
AT1G14200	NA	-2.18828	3.1759	121.295	7.9838e-08	0.000400667
AT1G15860	NA	0.788519	5.56649	25.7301	0.000236769	0.0309274
AT1G15960	NRAMP6	1.25018	3.78908	46.9103	1.39078e-05	0.00821134
AT1G16260	NA	1.67717	4.06281	88.4712	4.75194e-07	0.000953905
AT1G16850	NA	-3.82255	5.44917	154.772	1.94424e-08	0.000195143
AT1G19350	BES1	0.863047	6.93353	21.6929	0.000488692	0.0463072
AT1G19370	NA	-0.993946	4.61127	39.7635	3.15959e-05	0.0126851
AT1G20440	COR47	-1.79222	8.73784	71.9944	1.47315e-06	0.00152474
AT1G20450	ERD10	-1.53399	8.32743	106.892	1.64235e-07	0.000470979
AT1G21350	NA	1.05459	4.68468	35.8978	5.17401e-05	0.0158229
AT1G21390	emb2170	-1.30282	3.64669	48.5633	1.16702e-05	0.00780891
AT1G21440	NA	0.792572	6.76806	24.9897	0.000268758	0.0332572
AT1G22070	TGA3	-1.30846	5.77084	29.3908	0.000131093	0.0227383
AT1G22360	UGT85A2	-1.04825	4.79245	25.1622	0.000260877	0.0331077
AT1G22370	UGT85A5	-2.67658	3.30393	79.5877	8.52635e-07	0.0013166
AT1G23890	NA	1.74115	3.41169	76.2685	1.07656e-06	0.00144073
AT1G24100	UGT74B1	1.30655	6.52909	39.4134	3.29878e-05	0.0129843
AT1G25550	NA	0.84949	5.30819	31.8337	9.09632e-05	0.0194754
AT1G26560	BGLU40	1.24449	3.85795	34.384	6.3465e-05	0.0172162
AT1G26665	NA	-0.816877	4.06718	25.0595	0.000265534	0.0331077
AT1G28260	NA	-1.0773	3.70066	21.8732	0.000472249	0.0458634
AT1G29720	NA	1.38941	5.54704	32.4321	8.34393e-05	0.0194754
AT1G31690	NA	2.39516	6.20962	84.2324	6.23844e-07	0.00113846
AT1G31870	NA	-0.566552	5.10113	23.4924	0.000350113	0.0383894
AT1G32080	NA	0.982987	7.43371	37.5594	4.16567e-05	0.0151284
AT1G32090	NA	-0.994714	4.3283	31.9378	8.96002e-05	0.0194754
AT1G32860	NA	-0.795942	5.23917	20.4882	0.000617367	0.0516176
AT1G33320	NA	2.73495	1.79619	31.5896	9.42573e-05	0.0197096
AT1G33720	CYP76C6	-2.40959	2.80158	71.587	1.51912e-06	0.00152474
AT1G33960	AIG1	-3.47332	2.24618	40.5691	2.86448e-05	0.0118927
AT1G35560	NA	1.04778	4.08872	27.625	0.000173136	0.0265308
AT1G47710	NA	-1.17082	5.62141	33.6285	7.04549e-05	0.0180541
AT1G48360	NA	-1.11157	4.75674	24.3801	0.0002989	0.0346827
AT1G49630	PREP2	0.950286	4.41856	21.632	0.000494403	0.0463769
AT1G49720	ABF1	-0.887757	6.00547	27.4298	0.000178681	0.0271731
AT1G51820	NA	-3.52544	0.793217	23.677	0.000338672	0.0377124
AT1G52290	NA	1.29911	4.01576	45.4344	1.63353e-05	0.00869794
AT1G52342	NA	2.43125	2.64673	23.2153	0.000368132	0.0395181
AT1G56500	NA	0.807061	6.68193	29.4317	0.00013027	0.0227383
AT1G58080	ATP-PRT1	0.774104	7.28822	30.3016	0.000114108	0.0216095
AT1G58848	NA	1.59892	3.37215	21.6698	0.000490851	0.0463072
AT1G60470	GolS4	-2.13443	4.1757	25.9147	0.000229499	0.030309
AT1G60890	NA	-0.646106	5.50494	20.9731	0.000561337	0.04964
AT1G62430	CDS1	-1.72404	5.02216	111.485	1.29304e-07	0.000432607
AT1G63800	UBC5	1.49612	4.62322	34.8615	5.94617e-05	0.0170519
AT1G64170	CHX16	-1.16179	4.07076	26.7529	0.000199575	0.0278213
AT1G64740	TUA1	0.861969	4.62591	25.9812	0.000226941	0.0302753
AT1G64760	NA	-0.899739	4.23098	30.5954	0.000109183	0.0210745
AT1G65310	XTH17	1.99002	2.36621	20.3619	0.000633021	0.0522043
AT1G65490	NA	2.06317	3.2458	26.1505	0.000220583	0.0301223
AT1G65860	FMO GS-OX1	1.21824	5.81155	26.9926	0.000191866	0.0277088
AT1G66330	NA	1.3484	6.24663	73.4753	1.3191e-06	0.00152474
AT1G66350	RGL1	0.995924	3.56038	22.6283	0.000409996	0.0411513
AT1G67850	NA	-1.0975	4.87959	28.8557	0.000142438	0.0236306
AT1G68080	NA	1.1022	3.75809	42.4477	2.29221e-05	0.0104577
AT1G70280	NA	0.740096	5.14749	24.531	0.000291089	0.0344454
AT1G71360	NA	-1.05874	4.29046	22.1522	0.000448049	0.0443061
AT1G72130	NA	1.03232	5.2653	45.1485	1.68606e-05	0.00869794
AT1G72420	NA	1.25716	3.90725	28.9543	0.000140264	0.0234638
AT1G76590	NA	-1.90118	4.90669	24.8577	0.000274974	0.0333792
AT1G78230	NA	1.4358	4.74695	35.7437	5.28112e-05	0.0158229
AT1G79460	GA2	-0.956776	4.13645	33.3151	7.3615e-05	0.0183028
AT1G80530	NA	-0.71247	5.48429	21.4194	0.00051493	0.0476346
AT2G02820	MYB88	1.00136	4.34667	29.4247	0.00013041	0.0227383
AT2G03550	NA	1.29372	4.26426	30.6775	0.000107852	0.0210196
AT2G11000	MAK10	-1.02452	5.73359	42.8625	2.18443e-05	0.0101978
AT2G13550	NA	-1.6062	3.54691	27.1338	0.000187489	0.0276685
AT2G13790	SERK4	0.796796	4.17955	20.3166	0.000638735	0.0522043
AT2G15970	COR413-PM1	-0.979599	7.9836	26.547	0.000206484	0.0283901
AT2G16490	NA	5.32041	-0.0477506	22.961	0.00038563	0.0401784
AT2G17840	ERD7	-1.51454	6.23704	35.3653	5.55518e-05	0.0163992
AT2G19310	NA	1.09685	4.29506	29.1053	0.000137009	0.0233077
AT2G19830	SNF7.2	-1.05982	5.64354	37.4578	4.22033e-05	0.0151284
AT2G20610	SUR1	0.733225	7.54594	22.7619	0.000399999	0.0405535
AT2G20680	NA	1.15025	3.73421	34.6884	6.08784e-05	0.0171608
AT2G20870	NA	-2.27195	1.04359	21.3369	0.000523166	0.0476595
AT2G21210	NA	1.56461	4.14621	20.3221	0.000638046	0.0522043
AT2G22450	NA	-0.858031	4.04886	27.217	0.000184964	0.0275035
AT2G22500	UCP5	0.974249	4.89582	40.4587	2.90297e-05	0.0118927
AT2G22590	NA	-1.93599	4.09263	29.9177	0.000120935	0.0224782
AT2G23170	GH3.3	1.2007	3.87433	29.2869	0.000133212	0.0228555
AT2G23340	DEAR3	-0.862293	4.42787	24.8357	0.000276026	0.0333792
AT2G23600	ACL	2.31839	5.43568	71.9892	1.47372e-06	0.00152474
AT2G24390	NA	0.729736	4.26413	21.3217	0.000524696	0.0476595
AT2G26470	NA	-0.927688	3.96203	20.9051	0.000568828	0.0496463
AT2G26695	NA	1.38032	2.94228	21.0174	0.000556524	0.0494322
AT2G27420	NA	2.9564	4.0403	32.4241	8.35342e-05	0.0194754
AT2G28900	OEP16-1	-1.30597	7.57858	25.0618	0.000265432	0.0331077
AT2G32560	NA	0.808807	5.38683	28.7197	0.0001455	0.0236535
AT2G32870	NA	2.4441	5.09071	81.34	7.56446e-07	0.00126541
AT2G32880	NA	2.92574	3.86513	31.781	9.1663e-05	0.0194754
AT2G32960	NA	1.17728	4.61142	28.7674	0.000144417	0.0236535
AT2G35830	NA	1.15761	4.73631	23.6231	0.000341968	0.0377179
AT2G36270	ABI5	-2.04871	3.16775	30.3045	0.000114057	0.0216095
AT2G39470	PPL2	0.880029	7.28326	31.0416	0.000102169	0.0207165
AT2G39890	PROT1	0.909454	5.09556	26.8767	0.00019555	0.0278213
AT2G40435	NA	1.57015	2.77061	22.8399	0.000394299	0.0401784
AT2G43500	NA	-1.47294	6.14454	24.7528	0.000280035	0.0334608
AT2G43910	HOL1	0.767018	7.40122	24.962	0.000270047	0.0332572
AT2G43920	HOL2	1.51378	2.934	27.0901	0.000188831	0.0276685
AT2G44430	NA	-0.725056	4.29324	25.9605	0.000227736	0.0302753
AT2G46710	NA	0.923629	5.5631	36.3004	4.90582e-05	0.0156813
AT2G47890	NA	-1.02033	5.65032	36.4176	4.83087e-05	0.0156813
AT3G01120	MTO1	0.681317	8.82584	23.2636	0.000364915	0.0395181
AT3G01550	PPT2	0.811247	5.58004	33.0507	7.64084e-05	0.0187051
AT3G03190	GSTF11	1.30319	4.42764	34.0042	6.68731e-05	0.0178988
AT3G05130	NA	-1.13923	4.15448	26.7806	0.000198665	0.0278213
AT3G05660	RLP33	-2.01974	2.70236	31.8215	9.11247e-05	0.0194754
AT3G06440	NA	-0.684048	3.90625	20.0866	0.000668741	0.0539129
AT3G13310	NA	-1.32238	5.71426	30.9214	0.000104006	0.0208781
AT3G13730	CYP90D1	0.748051	3.95799	23.7424	0.000334724	0.0375377
AT3G14415	NA	0.930343	9.03939	25.1624	0.000260869	0.0331077
AT3G14440	NCED3	-2.04352	4.00694	21.0554	0.000552428	0.0494322
AT3G15850	FAD5	0.892044	7.21674	24.4526	0.000295119	0.0346446
AT3G16030	CES101	-1.4965	2.78909	23.076	0.000377602	0.0398947
AT3G16370	NA	0.982773	7.65228	32.1339	8.70951e-05	0.0194754
AT3G20080	CYP705A15	-0.774905	5.03626	25.9952	0.000226407	0.0302753
AT3G22190	IQD5	0.764938	5.00013	26.6174	0.000204088	0.0282542
AT3G22740	HMT3	1.17682	4.6673	38.6837	3.61231e-05	0.0136818
AT3G23470	NA	-4.27158	2.61997	50.933	9.15076e-06	0.00706509
AT3G23480	NA	1.24872	3.23578	23.9255	0.000323952	0.0369322
AT3G25740	MAP1C	1.48244	6.31847	45.1282	1.68985e-05	0.00869794
AT3G26450	NA	0.945968	5.97848	20.3087	0.000639746	0.0522043
AT3G26510	NA	1.37313	4.8034	31.828	9.10388e-05	0.0194754
AT3G28950	NA	-1.02957	4.23773	23.6546	0.000340039	0.0377124
AT3G42670	CHR38	-0.991944	4.89431	22.1022	0.000452279	0.0445051
AT3G43800	GSTU27	0.74352	5.82968	25.5945	0.000242283	0.0313779
AT3G45160	NA	1.50817	5.99553	22.6883	0.000405475	0.040902
AT3G46490	NA	2.26749	4.15475	61.2313	3.50591e-06	0.00335132
AT3G47430	PEX11B	0.959251	4.95643	20.7002	0.000592114	0.0505938
AT3G47800	NA	0.964458	4.73577	22.9481	0.000386542	0.0401784
AT3G48320	CYP71A21	1.26134	4.38134	41.016	2.71461e-05	0.0115943
AT3G48420	NA	0.677283	6.64731	21.0853	0.000549232	0.0494322
AT3G49680	BCAT3	1.01516	7.29226	46.4839	1.45633e-05	0.00835267
AT3G50500	SNRK2.2	-0.669874	5.88333	24.7546	0.000279944	0.0334608
AT3G50970	LTI30	-3.0626	7.49598	73.3986	1.32661e-06	0.00152474
AT3G52500	NA	-0.760197	6.38092	31.7433	9.21672e-05	0.0194754
AT3G54600	NA	0.775688	7.12743	22.8531	0.000393344	0.0401784
AT3G54830	NA	2.98518	4.09842	53.6913	6.97378e-06	0.00583298
AT3G54910	NA	1.33497	3.6368	36.9974	4.47879e-05	0.0155012
AT3G55760	NA	-1.52948	5.43781	49.3115	1.07966e-05	0.0076492
AT3G57990	NA	0.797165	5.69208	44.0951	1.89722e-05	0.00924944
AT3G58070	GIS	1.79228	2.84362	36.1055	5.03357e-05	0.0157881
AT3G58990	IPMI1	1.13837	7.39491	29.3758	0.000131396	0.0227383
AT4G01935	NA	1.27133	3.40066	26.0636	0.00022382	0.0302753
AT4G09670	NA	0.785686	5.50255	37.3127	4.29987e-05	0.0151431
AT4G11990	NA	1.6718	3.07669	57.0297	5.0954e-06	0.00444718
AT4G12030	BAT5	1.04603	6.58212	36.2763	4.92141e-05	0.0156813
AT4G12310	CYP706A5	3.33211	4.00233	182.611	7.34974e-09	0.000147539
AT4G12320	CYP706A6	2.34229	4.7602	127.795	5.91308e-08	0.000395664
AT4G12880	ENODL19	0.873467	6.01539	27.33	0.000181598	0.0272044
AT4G13410	ATCSLA15	1.52965	4.41714	20.4838	0.000617911	0.0516176
AT4G15130	CCT2	-0.853258	4.77546	20.4574	0.000621142	0.0516176
AT4G18970	NA	0.959573	5.49511	28.0532	0.000161656	0.0253521
AT4G19500	NA	1.6807	4.72528	48.1879	1.21393e-05	0.00786078
AT4G19530	NA	1.24456	5.29189	22.8912	0.000390598	0.0401784
AT4G19630	NA	-3.7452	1.83471	34.5068	6.24061e-05	0.0171608
AT4G21326	SBT3.12	1.2538	4.5265	30.7112	0.00010731	0.0210196
AT4G21860	MSRB2	0.798108	6.06626	32.1993	8.62772e-05	0.0194754
AT4G22570	APT3	1.17647	5.30526	38.2007	3.83885e-05	0.0142706
AT4G24220	VEP1	-0.660383	6.76276	21.3558	0.000521267	0.0476595
AT4G24970	NA	1.19104	2.96457	21.3734	0.000519505	0.0476595
AT4G25290	NA	0.772617	5.57475	23.0995	0.000375987	0.0398947
AT4G27040	VPS22	1.02097	5.57365	49.6983	1.03747e-05	0.0076492
AT4G28030	NA	0.767322	5.99386	23.8242	0.000329859	0.0371999
AT4G30650	NA	-2.02693	7.44226	111.945	1.26307e-07	0.000432607
AT4G30830	NA	-2.70844	3.56987	21.2517	0.000531821	0.0480891
AT4G33360	FLDH	1.2316	4.31758	21.8655	0.000472936	0.0458634
AT4G34950	NA	-1.07583	6.74899	47.3659	1.32449e-05	0.00821134
AT4G36280	NA	1.37762	2.94885	22.3487	0.000431866	0.0431307
AT4G37310	CYP81H1	0.852718	5.25807	27.831	0.0001675	0.0258645
AT4G38840	NA	1.47713	4.50638	21.6992	0.000488109	0.0463072
AT4G39710	FKBP16-2	0.590672	5.69542	20.7199	0.000589824	0.0505938
AT4G39940	AKN2	0.897495	7.25882	20.6552	0.000597375	0.0506376
AT5G02080	NA	1.24408	2.4062	24.5189	0.000291707	0.0344454
AT5G02370	NA	-1.15135	3.57387	32.1184	8.72899e-05	0.0194754
AT5G06790	NA	1.4358	2.32334	29.6918	0.000125174	0.0226373
AT5G07460	PMSR2	0.971351	5.97508	24.3408	0.000300974	0.0347227
AT5G08120	MPB2C	-0.590627	5.06423	20.6512	0.000597843	0.0506376
AT5G14920	NA	-1.94161	6.50967	27.381	0.000180099	0.0271827
AT5G15960	KIN1	-1.882	8.66111	33.5682	7.10507e-05	0.0180541
AT5G16350	NA	1.57186	2.9735	28.4907	0.000150831	0.0240784
AT5G17040	NA	2.25315	1.98695	20.6987	0.000592286	0.0505938
AT5G17460	NA	-1.52195	6.19669	34.5443	6.2087e-05	0.0171608
AT5G17660	NA	0.948493	4.07551	27.0137	0.000191206	0.0277088
AT5G17780	NA	1.91618	2.54608	52.0039	8.22317e-06	0.00660288
AT5G17850	NA	-1.64637	2.31211	22.0539	0.000456407	0.0446923
AT5G20420	CHR42	-2.76541	1.41917	23.8962	0.000325645	0.0369322
AT5G21430	NA	0.825239	6.04267	39.1486	3.40874e-05	0.013159
AT5G22580	NA	1.75991	4.87187	22.873	0.000391909	0.0401784
AT5G23020	IMS2	1.5138	7.92238	33.7407	6.93624e-05	0.0180541
AT5G23240	NA	-2.08696	4.92385	30.7072	0.000107375	0.0210196
AT5G23860	TUB8	0.871834	5.71418	26.8692	0.00019579	0.0278213
AT5G24150	SQP1	3.83464	4.06551	23.142	0.000373079	0.0398361
AT5G24160	SQE6	-2.05571	5.21178	77.0434	1.01872e-06	0.00144073
AT5G25040	NA	1.56016	3.32155	33.6852	6.99003e-05	0.0180541
AT5G25110	CIPK25	-2.9559	5.71768	42.0155	2.41111e-05	0.0107557
AT5G26770	NA	-1.12919	3.86068	31.4471	9.62438e-05	0.0199175
AT5G26910	NA	-0.658527	5.61938	20.1537	0.000659827	0.0534087
AT5G34940	GUS3	0.724158	4.47315	21.6786	0.000490023	0.0463072
AT5G35970	NA	0.759803	7.91964	21.5985	0.000497566	0.0464564
AT5G37300	WSD1	-4.74725	0.0697799	29.8228	0.000122696	0.0225964
AT5G38100	NA	3.42209	2.77582	41.3537	2.60736e-05	0.0113783
AT5G38550	NA	-2.15832	2.50742	47.0604	1.36853e-05	0.00821134
AT5G39860	PRE1	2.58689	2.55214	36.3021	4.90477e-05	0.0156813
AT5G41050	NA	1.06721	4.18208	24.0323	0.000317852	0.0364604
AT5G42850	NA	-0.870072	4.87148	21.0226	0.000555957	0.0494322
AT5G43870	NA	1.13942	4.11842	44.1509	1.88531e-05	0.00924944
AT5G43950	NA	-2.09374	3.63464	96.9986	2.84148e-07	0.000633776
AT5G45340	CYP707A3	1.86522	2.71025	36.2909	4.91201e-05	0.0156813
AT5G46220	NA	2.67722	0.753112	20.9131	0.000567945	0.0496463
AT5G46250	NA	-0.831015	5.96453	20.9441	0.000564515	0.0496463
AT5G48070	XTH20	1.1388	5.82343	27.9821	0.000163499	0.0254425
AT5G49740	FRO7	1.47944	5.56324	43.92	1.93522e-05	0.00924944
AT5G51850	NA	1.37028	3.19196	28.3223	0.000154894	0.024483
AT5G52900	NA	1.31051	4.3733	29.0011	0.000139246	0.0234638
AT5G53700	NA	-2.18099	3.59823	32.1957	8.63222e-05	0.0194754
AT5G54710	NA	1.18391	5.60833	60.6349	3.69205e-06	0.00336883
AT5G54960	PDC2	-1.45935	6.24901	33.2921	7.38529e-05	0.0183028
AT5G55250	IAMT1	-1.28486	2.63748	22.1957	0.000444402	0.044163
AT5G56900	NA	0.885752	5.86342	31.3516	9.76033e-05	0.0199927
AT5G57180	CIA2	1.15631	5.80577	29.3913	0.000131083	0.0227383
AT5G57380	VIN3	-6.34231	2.01907	34.5692	0.000124146	0.0226373
AT5G58260	NA	0.822701	5.69707	21.839	0.000475316	0.0458726
AT5G60790	GCN1	-0.668096	7.4104	24.3913	0.000298313	0.0346827
AT5G61420	MYB28	1.04077	7.54051	20.4581	0.00062106	0.0516176
AT5G62630	HIPL2	0.663898	5.60257	24.8947	0.000273215	0.0333792
AT5G63160	BT1	-1.78279	4.86148	23.2186	0.000367914	0.0395181
AT5G63180	NA	1.23144	5.81325	32.061	8.80168e-05	0.0194754
AT5G63800	MUM2	1.02342	6.01039	21.6644	0.000491354	0.0463072
AT5G66480	NA	-1.43221	2.71058	30.1677	0.000116436	0.0218443
AT5G66530	NA	1.04235	6.58437	35.0743	5.77727e-05	0.0168077
AT5G66880	SNRK2.3	1.1891	4.35717	35.7785	5.25671e-05	0.0158229

### Sheet: TableS2
Table S2. Gene ontology enrichment for the 249 genes with significant genotype by environment interactions for the pairwise comparison of IT to SW (PFDR <= 0.05).
Analysis Type:	PANTHER Overrepresentation Test (Released 20190308)
Annotation Version and Release Date:	GO Ontology database Released 2019-02-02
Analyzed List:	Genes_with_sig_GxE (Arabidopsis thaliana)
Reference List:	Arabidopsis thaliana (all genes in database)
Test Type:	FISHER
Correction:	FDR
GO biological process complete	Arabidopsis thaliana - REFLIST (27581)	Genes_with_sig_GxE (249)	Genes_with_sig_GxE (expected)	Genes_with_sig_GxE (over/under)	Genes_with_sig_GxE (fold Enrichment)	Genes_with_sig_GxE (raw P-value)	Genes_with_sig_GxE (FDR)
S-glycoside biosynthetic process (GO:0016144)	42	6	0.39	+	15.45	4.95e-06	0.00977
glucosinolate biosynthetic process (GO:0019761)	42	6	0.39	+	15.45	4.95e-06	0.00733
glycosinolate biosynthetic process (GO:0019758)	42	6	0.39	+	15.45	4.95e-06	0.00586
glycosyl compound biosynthetic process (GO:1901659)	63	7	0.58	+	12.02	3.66e-06	0.0108
sulfur compound biosynthetic process (GO:0044272)	142	10	1.31	+	7.62	1.5e-06	0.00886
S-glycoside metabolic process (GO:0016143)	137	8	1.27	+	6.32	6.01e-05	0.0356
glucosinolate metabolic process (GO:0019760)	137	8	1.27	+	6.32	6.01e-05	0.0323
glycosinolate metabolic process (GO:0019757)	137	8	1.27	+	6.32	6.01e-05	0.0296
response to gibberellin (GO:0009739)	143	8	1.32	+	6.05	7.99e-05	0.0315
alpha-amino acid biosynthetic process (GO:1901607)	180	9	1.66	+	5.41	6.59e-05	0.03
response to water deprivation (GO:0009414)	346	14	3.2	+	4.38	6.75e-06	0.00665
response to water (GO:0009415)	353	14	3.26	+	4.29	8.39e-06	0.00709
sulfur compound metabolic process (GO:0006790)	378	14	3.49	+	4.01	1.75e-05	0.0115
response to abiotic stimulus (GO:0009628)	2099	38	19.41	+	1.96	7.7e-05	0.0325
response to stress (GO:0006950)	3157	54	29.19	+	1.85	1.09e-05	0.00808

### Sheet: TableS3
Table S3. List of genes with significant differences in cold responsive expression between SW and NIL R37 (P value < 0.05), and which also in Table S1. F, PValue, and FDR refer to the significance test of the interaction term.
Gene	Alias	logFC	logCPM	F	PValue	FDR
AT1G01470	LEA14	-0.77081	6.66515	9.13247	0.00936387	0.998801
AT1G02270	NA	0.446377	5.49328	5.47845	0.0349966	0.998801
AT1G09350	GolS3	-2.12946	6.63048	80.1266	4.39751e-07	0.00866397
AT1G10070	BCAT-2	1.26434	5.57394	13.7486	0.00243425	0.998801
AT1G10960	FD1	-0.411915	7.85957	5.85779	0.0300867	0.998801
AT1G15960	NRAMP6	0.723296	2.85077	11.3879	0.00468097	0.998801
AT1G20440	COR47	-0.475239	8.89953	5.06018	0.0415415	0.998801
AT1G20450	ERD10	-0.710838	8.37728	12.5221	0.00339114	0.998801
AT1G22360	UGT85A2	0.468394	4.87239	5.95684	0.0289408	0.998801
AT1G31690	NA	-1.01597	6.13242	12.373	0.00353471	0.998801
AT1G32080	NA	-0.344211	7.53152	5.57923	0.033606	0.998801
AT1G32860	NA	-0.422797	5.16503	7.69412	0.0152164	0.998801
AT1G47710	NA	-0.760888	5.40338	20.3499	0.000519462	0.750175
AT1G48360	NA	0.555624	5.56821	5.40348	0.0360751	0.998801
AT1G64760	NA	-0.533979	4.27183	10.712	0.00571742	0.998801
AT1G65310	XTH17	-1.36395	2.1556	6.5069	0.0234331	0.998801
AT2G13790	SERK4	0.492918	4.49889	9.32012	0.00881281	0.998801
AT2G15970	COR413-PM1	-0.511408	7.93278	6.48608	0.0236179	0.998801
AT2G17840	ERD7	-0.512016	6.35697	5.36286	0.0366758	0.998801
AT2G23340	DEAR3	-0.834247	4.10145	13.3703	0.00269152	0.998801
AT2G23600	ACL	0.515512	5.05828	5.81398	0.0306105	0.998801
AT3G20080	CYP705A15	0.569058	5.09548	11.2342	0.0048962	0.998801
AT3G23480	NA	-0.97965	1.44516	8.40983	0.0118943	0.998801
AT3G50970	LTI30	-0.714748	7.53844	6.18087	0.0265322	0.998801
AT3G52500	NA	-0.260999	6.54601	4.72934	0.0477561	0.998801
AT3G54910	NA	0.63796	2.7936	8.13527	0.0130579	0.998801
AT3G55760	NA	-1.22808	5.44386	52.6635	4.83063e-06	0.0475866
AT4G15130	CCT2	-0.386569	4.94741	6.59671	0.0226551	0.998801
AT4G25290	NA	0.466388	5.61339	11.023	0.00521072	0.998801
AT4G27040	VPS22	0.909192	5.60257	30.1565	8.69376e-05	0.342569
AT4G30650	NA	-0.663408	7.11716	6.44198	0.024015	0.998801
AT4G30830	NA	-1.36699	3.88876	6.54216	0.023124	0.998801
AT5G21430	NA	-0.337149	5.92149	6.97791	0.019671	0.998801
AT5G43870	NA	0.333879	3.93284	5.50529	0.0346197	0.998801
AT5G48070	XTH20	-0.612007	5.87451	11.8207	0.00413133	0.998801
AT5G54960	PDC2	0.467386	7.03991	4.81353	0.0460762	0.998801

### Sheet: TableS4
Table S4. List of genes with significant differences in cold responsive expression between SW and NIL R38 (P value < 0.05), and which also in Table S1. F, PValue, and FDR refer to the significance test of the interaction term.
Gene	Alias	logFC	logCPM	F	PValue	FDR
AT1G01470	LEA14	-0.638319	6.77737	15.6782	0.0013177	0.553715
AT1G09350	GolS3	-2.52723	6.62631	163.751	2.43713e-09	4.81334e-05
AT1G10070	BCAT-2	0.841538	5.58221	14.0647	0.00200906	0.620028
AT1G15960	NRAMP6	0.684395	2.90775	8.19309	0.0121096	0.999935
AT1G20440	COR47	-0.725918	8.87265	10.6692	0.00535688	0.929881
AT1G20450	ERD10	-0.758687	8.37646	13.6905	0.00222378	0.620028
AT1G31690	NA	-0.796764	6.14089	9.10635	0.00886	0.995977
AT1G32080	NA	-0.406684	7.58466	5.31424	0.0362647	0.999935
AT1G47710	NA	-0.579385	5.36987	10.4222	0.00578609	0.963924
AT1G56500	NA	-0.345045	6.91667	6.52067	0.0223739	0.999935
AT1G67850	NA	-0.338354	5.19796	4.58532	0.0495272	0.999935
AT2G15970	COR413-PM1	-0.64657	7.9324	13.4104	0.00240177	0.641012
AT2G17840	ERD7	-0.570212	6.37059	9.49381	0.00779334	0.995977
AT2G19310	NA	-0.469166	4.3503	4.5796	0.049652	0.999935
AT2G22500	UCP5	0.557881	4.73858	12.2151	0.00336904	0.792126
AT2G23340	DEAR3	-0.674988	4.13712	8.84652	0.00966936	0.999935
AT2G26695	NA	0.997087	3.17106	13.1293	0.00259689	0.666086
AT2G46710	NA	0.386394	5.09512	6.51973	0.022382	0.999935
AT3G05660	RLP33	-1.31508	2.70371	13.4318	0.00238764	0.641012
AT3G13730	CYP90D1	0.577235	3.76849	8.16979	0.012209	0.999935
AT3G20080	CYP705A15	0.602152	5.08558	9.44116	0.00792925	0.995977
AT3G46490	NA	-0.70647	4.8957	6.35917	0.0238172	0.999935
AT3G47430	PEX11B	-0.518469	5.00078	6.11259	0.0262345	0.999935
AT3G50970	LTI30	-0.805385	7.49843	9.43417	0.0079475	0.995977
AT3G55760	NA	-1.13348	5.46398	49.2187	4.80438e-06	0.0474433
AT4G15130	CCT2	-0.565318	4.93237	10.0347	0.00654168	0.995977
AT4G18970	NA	0.760146	5.43409	20.4155	0.000434035	0.357175
AT4G19500	NA	0.807685	4.70276	10.3105	0.00599313	0.978218
AT4G19530	NA	0.787569	5.3993	11.7494	0.00386162	0.835669
AT4G19630	NA	-3.89335	0.95379	26.762	0.000123083	0.173635
AT4G21326	SBT3.12	1.02683	4.70902	38.9135	1.78419e-05	0.0704756
AT4G27040	VPS22	0.924675	5.58961	31.5779	5.37776e-05	0.118012
AT4G30650	NA	-1.66387	7.47873	43.4363	9.74155e-06	0.0480989
AT4G30830	NA	-1.01602	3.90267	6.74211	0.0205563	0.999935
AT4G33360	FLDH	1.36447	4.40324	43.8738	9.21146e-06	0.0480989
AT4G34950	NA	-0.415309	6.86481	9.10791	0.00885536	0.995977
AT4G36280	NA	1.07707	3.07479	23.8069	0.000215367	0.250205
AT4G37310	CYP81H1	0.363051	5.41789	4.71613	0.0467753	0.999935
AT5G15960	KIN1	-1.30005	8.36408	11.8886	0.00370622	0.835669
AT5G17040	NA	0.948978	2.63791	11.7223	0.00389274	0.835669
AT5G25110	CIPK25	-1.22216	6.12354	30.7383	6.17173e-05	0.121892
AT5G48070	XTH20	-0.42981	5.92692	4.65127	0.0481169	0.999935
AT5G54960	PDC2	0.460822	7.01377	6.58197	0.0218528	0.999935

### Sheet: TableS5
Table S5. List of genes with significant differences in cold responsive expression between SW and CRISPR line cbf2 a (P value < 0.05), and which also in Table S1. F, PValue, and FDR refer to the significance test of the interaction term.
Gene	Alias	logFC	logCPM	F	PValue	FDR
AT1G01470	LEA14	0.911266	6.76223	29.5136	8.05025e-05	0.198066
AT1G09350	GolS3	2.55068	6.65123	177.043	1.7787e-09	3.50102e-05
AT1G10410	NA	0.327221	6.20456	4.85691	0.0443096	0.99991
AT1G13930	NA	0.319716	8.27538	4.6856	0.0477065	0.99991
AT1G20440	COR47	0.734738	8.84691	18.733	0.000655621	0.667259
AT1G20450	ERD10	0.85927	8.38118	32.7714	4.74564e-05	0.181903
AT1G31690	NA	0.58284	6.26065	4.88987	0.0436889	0.99991
AT1G32860	NA	0.662732	5.18583	27.3944	0.000116096	0.251658
AT1G33720	CYP76C6	1.13023	1.85592	13.0631	0.00271175	0.99991
AT1G47710	NA	0.775285	5.27777	22.6256	0.000285654	0.453754
AT1G62430	CDS1	-0.379766	4.72324	6.07437	0.0268797	0.99991
AT1G67850	NA	0.771678	5.1439	41.8243	1.30485e-05	0.0856113
AT1G71360	NA	0.434561	4.37982	6.08733	0.0267428	0.99991
AT2G15970	COR413-PM1	0.49793	7.93561	9.53993	0.00780589	0.99991
AT2G17840	ERD7	0.514681	6.30047	8.56991	0.0107816	0.99991
AT2G23170	GH3.3	0.610398	3.25857	7.83582	0.0139194	0.99991
AT2G23340	DEAR3	0.704766	4.04793	17.5777	0.00085607	0.802382
AT2G23600	ACL	-0.534322	4.83778	6.72617	0.0209003	0.99991
AT2G28900	OEP16-1	0.431785	7.89108	5.504	0.0337958	0.99991
AT3G05660	RLP33	1.13588	2.53071	7.40205	0.0162666	0.99991
AT3G28950	NA	0.395455	4.7323	9.41005	0.00814348	0.99991
AT3G43800	GSTU27	0.277443	5.73042	5.37813	0.0355898	0.99991
AT3G50970	LTI30	1.08477	7.46705	14.2842	0.0019471	0.982687
AT3G52500	NA	0.356909	6.46378	9.77946	0.00722462	0.99991
AT3G55760	NA	0.909387	5.5015	33.6255	4.15758e-05	0.181903
AT4G15130	CCT2	0.79484	4.89951	31.7866	5.54496e-05	0.181903
AT4G30650	NA	0.493311	7.20607	6.70675	0.0210545	0.99991
AT4G30830	NA	1.2632	3.78593	12.5454	0.00313621	0.99991
AT4G36280	NA	-0.371576	3.7315	5.71335	0.0310403	0.99991
AT5G06790	NA	-0.788519	1.65064	5.1966	0.0383769	0.99991
AT5G15960	KIN1	0.965677	8.24993	7.71547	0.014529	0.99991
AT5G17040	NA	-0.678672	2.54468	6.61051	0.0218385	0.99991
AT5G17460	NA	0.630317	6.14352	7.59836	0.0151519	0.99991
AT5G23240	NA	-0.825893	5.05765	8.84796	0.00981229	0.99991
AT5G24160	SQE6	-0.332119	5.81183	4.87974	0.0438786	0.99991
AT5G25110	CIPK25	0.997668	6.11161	18.5852	0.000678006	0.667259
AT5G26770	NA	0.403009	3.9001	4.65791	0.0482839	0.99991
AT5G42850	NA	0.424641	4.81907	7.24826	0.0172064	0.99991

### Sheet: TableS6
Table S6. List of genes with significant differences in cold responsive expression between SW and CRISPR line cbf2 b (P value < 0.05), and which also in Table S1. F, PValue, and FDR refer to the significance test of the interaction term.
Gene	Alias	logFC	logCPM	F	PValue	FDR
AT1G01470	LEA14	0.65997	6.8095	13.955	0.00210761	0.999932
AT1G09350	GolS3	1.43528	6.81373	53.5966	3.14354e-06	0.0619528
AT1G10070	BCAT-2	-0.762382	5.20407	6.23131	0.0251994	0.999932
AT1G15960	NRAMP6	-0.478381	2.8687	5.6418	0.0318671	0.999932
AT1G20440	COR47	0.579859	8.91388	10.0253	0.00664137	0.999932
AT1G20450	ERD10	0.669306	8.43568	17.493	0.000863702	0.999932
AT1G60470	GolS4	-0.986429	3.97613	11.7038	0.00397232	0.999932
AT1G64170	CHX16	-0.688736	3.83714	10.1366	0.00641101	0.999932
AT1G67850	NA	0.477906	5.16761	10.0365	0.00661782	0.999932
AT1G71360	NA	0.424462	4.35193	7.59788	0.0150947	0.999932
AT2G15970	COR413-PM1	0.440378	7.95927	5.69064	0.0312425	0.999932
AT2G17840	ERD7	0.440403	6.32968	6.04689	0.0270937	0.999932
AT2G19310	NA	0.576066	4.25736	8.80021	0.00992366	0.999932
AT2G20870	NA	0.788319	1.51468	4.82582	0.0448087	0.999932
AT2G22450	NA	-0.36974	4.0434	4.78357	0.0456315	0.999932
AT2G23340	DEAR3	0.692498	4.15086	17.2494	0.0009152	0.999932
AT3G05660	RLP33	1.08663	2.7383	10.1816	0.0063204	0.999932
AT3G13730	CYP90D1	-0.378824	3.99815	5.01369	0.0413539	0.999932
AT3G20080	CYP705A15	-0.400865	5.06184	5.81509	0.0297142	0.999932
AT3G55760	NA	0.705532	5.48765	20.9993	0.000394069	0.999932
AT4G15130	CCT2	0.615652	4.9263	17.9642	0.000773222	0.999932
AT4G30830	NA	1.07211	3.914	8.17479	0.0123016	0.999932
AT4G34950	NA	-0.502138	6.9566	8.4723	0.0110969	0.999932
AT4G36280	NA	-0.396452	3.73366	5.046	0.0407917	0.999932
AT5G14920	NA	-0.519903	6.58412	4.95161	0.0424598	0.999932
AT5G23240	NA	-1.10255	5.05494	14.2308	0.00195768	0.999932
AT5G24160	SQE6	-0.454707	5.79288	8.12319	0.0125256	0.999932
AT5G25110	CIPK25	0.937549	6.20922	20.7923	0.00041179	0.999932
AT5G46220	NA	-1.26011	1.09075	5.54634	0.0331306	0.999932

### Sheet: TableS7
Table S7. List of genes with significant gene by environment interactions in our study for the pairwise comparison of IT to SW (PFDR <= 0.05) that are included among those identified by Gehan et al. (2015).
Gene	Alias	Description	ENTREZID
AT1G01470	LEA14	LATE EMBRYOGENESIS ABUNDANT 14	837071
AT1G04530	TPR4	tetratricopeptide repeat 4	839500
AT1G09350	GolS3	galactinol synthase 3	837457
AT1G09415	NIMIN-3	NIM1-interacting 3	837464
AT1G09890	NA	NA	837521
AT1G10070	BCAT-2	branched-chain amino acid transaminase 2	837543
AT1G10410	NA	NA	837581
AT1G10960	FD1	ferredoxin 1	837639
AT1G11210	NA	NA	837662
AT1G13270	MAP1C	methionine aminopeptidase 1B	837887
AT1G13930	NA	NA	837953
AT1G15860	NA	NA	838156
AT1G16260	NA	NA	838195
AT1G16850	NA	NA	838256
AT1G19370	NA	NA	838520
AT1G20440	COR47	cold-regulated 47	838632
AT1G20450	ERD10	EARLY RESPONSIVE TO DEHYDRATION 10	838633
AT1G21350	NA	NA	838734
AT1G21390	emb2170	embryo defective 2170	838738
AT1G21440	NA	NA	838742
AT1G22360	UGT85A2	UDP-glucosyl transferase 85A2	838843
AT1G22370	UGT85A5	UDP-glucosyl transferase 85A5	838844
AT1G23890	NA	NA	839000
AT1G24100	UGT74B1	UDP-glucosyl transferase 74B1	839022
AT1G26560	BGLU40	beta glucosidase 40	839196
AT1G26665	NA	NA	839207
AT1G31690	NA	NA	840056
AT1G32090	NA	NA	840101
AT1G32860	NA	NA	840180
AT1G33960	AIG1	AVRRPT2-INDUCED GENE 1	840293
AT1G47710	AtSERPIN1|SERPIN1	NA|NA	841182
AT1G48360	NA	NA	841256
AT1G49720	ABF1	abscisic acid responsive element-binding factor 1	841395
AT1G51820	NA	NA	841609
AT1G52290	AtPERK15|PERK15	proline-rich extensin-like receptor kinase 15|proline-rich extensin-like receptor kinase 15	841659
AT1G52342	NA	NA	28717346
AT1G58848	NA	NA	842226
AT1G60890	NA	NA	842381
AT1G62430	CDS1	CDP-diacylglycerol synthase 1	842541
AT1G63800	UBC5	ubiquitin-conjugating enzyme 5	842683
AT1G64170	CHX16	cation/H+ exchanger 16	842721
AT1G64760	NA	NA	842784
AT1G65310	XTH17	xyloglucan endotransglucosylase/hydrolase 17	842839
AT1G67850	NA	NA	843111
AT1G71360	NA	NA	843477
AT1G72130	NA	NA	843544
AT1G76590	NA	NA	843992
AT1G79460	GA2	GA REQUIRING 2	844284
AT2G13550	NA	NA	815841
AT2G13790	SERK4	somatic embryogenesis receptor-like kinase 4	815862
AT2G15970	COR413-PM1	cold regulated 413 plasma membrane 1	816092
AT2G17840	ERD7	EARLY-RESPONSIVE TO DEHYDRATION 7	816293
AT2G19310	NA	NA	816448
AT2G20610	SUR1	SUPERROOT 1	816585
AT2G20870	NA	NA	816620
AT2G21210	SAUR6	SMALL AUXIN UPREGULATED RNA 6	816658
AT2G22450	AtRIBA2|RIBA2	NA|homolog of ribA 2	816777
AT2G22500	UCP5	uncoupling protein 5	816783
AT2G22590	NA	NA	816790
AT2G23170	GH3.3	NA	816849
AT2G23600	ACL	acetone-cyanohydrin lyase	816892
AT2G27420	NA	NA	817287
AT2G28900	OEP16-1	outer plastid envelope protein 16-1	817439
AT2G32560	NA	NA	817817
AT2G32870	NA	NA	817848
AT2G32880	NA	NA	817849
AT2G36270	ABI5	ABA INSENSITIVE 5	818199
AT2G39890	PROT1	proline transporter 1	818576
AT2G40435	NA	NA	818637
AT2G43500	NLP8	NIN-like protein 8	818951
AT2G43920	HOL2	HARMLESS TO OZONE LAYER 2	818996
AT2G46710	ROPGAP3	ROP guanosine triphosphatase (GTPase)-activating protein 3	819283
AT2G47890	NA	NA	819401
AT3G03190	GSTF11	glutathione S-transferase F11	821227
AT3G05660	RLP33	receptor like protein 33	819733
AT3G13310	DJC66	DNA J protein C66	820531
AT3G14440	NCED3	nine-cis-epoxycarotenoid dioxygenase 3	820667
AT3G16370	NA	NA	820884
AT3G22190	IQD5	IQ-domain 5	821783
AT3G22740	HMT3	homocysteine S-methyltransferase 3	821845
AT3G23480	NA	NA	821929
AT3G25740	MAP1C	METHIONINE AMINOPEPTIDASE 1C	822165
AT3G26450	NA	NA	822250
AT3G26510	NA	NA	822258
AT3G28950	NA	NA	822532
AT3G42670	CHR38	chromatin remodeling 38	823287
AT3G46490	NA	NA	823802
AT3G47800	NA	NA	823934
AT3G49680	BCAT3	branched-chain aminotransferase 3	824130
AT3G50970	LTI30	LOW TEMPERATURE-INDUCED 30	824261
AT3G54600	DJ-1f|DJ1F	NA|NA	824625
AT3G54830	NA	NA	824648
AT3G55760	NA	NA	824742
AT3G58070	GIS	GLABROUS INFLORESCENCE STEMS	824976
AT3G58990	IPMI1	isopropylmalate isomerase 1	825068
AT4G12030	BAT5	bile acid transporter 5	826811
AT4G15130	CCT2	phosphorylcholine cytidylyltransferase2	827179
AT4G18970	NA	NA	827632
AT4G19530	NA	NA	827695
AT4G24220	VEP1	VEIN PATTERNING 1	828523
AT4G24970	NA	NA	828599
AT4G30650	NA	NA	829188
AT4G30830	NA	NA	829207
AT4G33360	FLDH	farnesol dehydrogenase	829473
AT4G34950	NA	NA	829647
AT4G36280	CRH1|MORC2	CRT1 Homologue 1|microrchidia 2	829785
AT4G37310	CYP81H1	cytochrome P450, family 81, subfamily H, polypeptide 1	829886
AT4G38840	SAUR14	SMALL AUXIN UPREGULATED RNA 14	830039
AT4G39940	AKN2	APS-kinase 2	830153
AT5G07460	PMSR2	peptidemethionine sulfoxide reductase 2	830637
AT5G14920	GASA14	A-stimulated in Arabidopsis 14	831344
AT5G15960	KIN1	NA	831453
AT5G17040	NA	NA	831567
AT5G17460	NA	NA	831612
AT5G17780	NA	NA	831646
AT5G17850	NA	NA	831653
AT5G22580	NA	NA	832321
AT5G23020	IMS2	2-isopropylmalate synthase 2	832366
AT5G23240	DJC76	DNA J protein C76	832388
AT5G23860	TUB8	tubulin beta 8	832451
AT5G24150	SQP1	NA	832480
AT5G24160	SQE6	squalene monoxygenase 6	832482
AT5G25040	NA	NA	832574
AT5G25110	CIPK25	CBL-interacting protein kinase 25	832582
AT5G35970	NA	NA	833589
AT5G37300	WSD1	NA	833704
AT5G38100	NA	NA	833790
AT5G38550	NA	NA	833843
AT5G39860	PRE1	PACLOBUTRAZOL RESISTANCE1	833982
AT5G43870	NA	NA	834409
AT5G45340	CYP707A3	cytochrome P450, family 707, subfamily A, polypeptide 3	834570
AT5G46220	NA	NA	834664
AT5G48070	XTH20	xyloglucan endotransglucosylase/hydrolase 20	834859
AT5G49740	FRO7	ferric reduction oxidase 7	835037
AT5G51850	TRM24	TON1 Recruiting Motif 24	835260
AT5G52900	MAKR6	MEMBRANE-ASSOCIATED KINASE REGULATOR 6	835367
AT5G53700	NA	NA	835451
AT5G54710	NA	NA	835560
AT5G54960	PDC2	pyruvate decarboxylase-2	835587
AT5G57180	CIA2	chloroplast import apparatus 2	835824
AT5G61420	MYB28	myb domain protein 28	836263
AT5G63160	BT1	BTB and TAZ domain protein 1	836437
AT5G63800	MUM2	MUCILAGE-MODIFIED 2	836500
AT5G66480	NA	NA	836780
AT5G66530	NA	NA	836785
AT5G66880	SNRK2.3	sucrose nonfermenting 1(SNF1)-related protein kinase 2.3	836822

### Sheet: TableS8
Table S8. List of genes with significant gene by environment interactions in our study for the pairwise comparison of IT to SW (PFDR <= 0.05), which are not present in Gehan et al. (2015).
Gene	Alias	Description	ENTREZID
AT1G02270	NA	NA	839381
AT1G02330	NA	NA	839367
AT1G03687	NA	NA	839052
AT1G08630	THA1	threonine aldolase 1	837385
AT1G11280	NA	NA	837670
AT1G11450	UMAMIT27	Usually multiple acids move in and out Transporters 27	837687
AT1G14200	NA	NA	837980
AT1G15960	NRAMP6	NRAMP metal ion transporter 6	838166
AT1G19350	BES1	BRI1-EMS-SUPPRESSOR 1	838518
AT1G22070	TGA3	TGA1A-related gene 3	838812
AT1G25550	NA	NA	839142
AT1G28260	NA	NA	839720
AT1G29720	NA	NA	839850
AT1G31870	NA	NA	840077
AT1G32080	AtLrgB|LrgB	NA|NA	840100
AT1G33320	NA	NA	840226
AT1G33720	CYP76C6	cytochrome P450, family 76, subfamily C, polypeptide 6	840263
AT1G35560	AtTCP23|TCP23	NA|TCP domain protein 23	840452
AT1G49630	PREP2	presequence protease 2	841387
AT1G56500	SOQ1	suppressor of quenching 1	842103
AT1G58080	ATP-PRT1	ATP phosphoribosyl transferase 1	842175
AT1G60470	GolS4	galactinol synthase 4	842342
AT1G64740	TUA1	alpha-1 tubulin	842782
AT1G65490	NA	NA	842861
AT1G65860	FMO GS-OX1	flavin-monooxygenase glucosinolate S-oxygenase 1	842897
AT1G66330	NA	NA	842950
AT1G66350	RGL1	RGA-like 1	842953
AT1G68080	NA	NA	843136
AT1G70280	NA	NA	843364
AT1G72420	NA	NA	843574
AT1G78230	NA	NA	844159
AT1G80530	NA	NA	844392
AT2G02820	MYB88	myb domain protein 88	814812
AT2G03550	NA	NA	814884
AT2G11000	MAK10|MAK10	NA|MAK10 homologue	815566
AT2G16490	NA	NA	816148
AT2G19830	SNF7.2	NA	816502
AT2G20680	AtMAN2|MAN2	NA|endo-beta-mannase 2	816596
AT2G23340	DEAR3	DREB and EAR motif protein 3	816866
AT2G24390	NA	NA	816974
AT2G26470	NA	NA	817188
AT2G26695	NA	NA	2745562
AT2G32960	AtPFA-DSP2|PFA-DSP2	NA|plant and fungi atypical dual-speci&#64257;city phosphatase 2	817858
AT2G35830	NA	NA	818156
AT2G39470	PPL2	PsbP-like protein 2	818532
AT2G43910	HOL1	HARMLESS TO OZONE LAYER 1	818995
AT2G44430	NA	NA	819050
AT3G01120	MTO1	METHIONINE OVERACCUMULATION 1	821292
AT3G01550	PPT2	phosphoenolpyruvate (pep)/phosphate translocator 2	821114
AT3G05130	NA	NA	819675
AT3G06440	NA	NA	819820
AT3G13730	CYP90D1	cytochrome P450, family 90, subfamily D, polypeptide 1	820582
AT3G14415	GOX2	glycolate oxidase 2	820664
AT3G15850	FAD5	fatty acid desaturase 5	820828
AT3G16030	CES101	CALLUS EXPRESSION OF RBCS 101	820848
AT3G20080	CYP705A15	cytochrome P450, family 705, subfamily A, polypeptide 15	821548
AT3G23470	NA	NA	821928
AT3G43800	GSTU27	glutathione S-transferase tau 27	823491
AT3G45160	NA	NA	823652
AT3G47430	PEX11B	peroxin 11B	823897
AT3G48320	CYP71A21	cytochrome P450, family 71, subfamily A, polypeptide 21	823990
AT3G48420	NA	NA	824000
AT3G50500	SNRK2.2	SNF1-related protein kinase 2.2	824214
AT3G52500	NA	NA	824415
AT3G54910	NA	NA	824656
AT3G57990	NA	NA	824968
AT4G01935	NA	NA	828195
AT4G09670	NA	NA	826553
AT4G11990	NA	NA	826806
AT4G12310	CYP706A5	cytochrome P450, family 706, subfamily A, polypeptide 5	826840
AT4G12320	CYP706A6	cytochrome P450, family 706, subfamily A, polypeptide 6	826841
AT4G12880	ENODL19	early nodulin-like protein 19	826900
AT4G13410	ATCSLA15	NA	826972
AT4G19500	NA	NA	827691
AT4G19630	NA	NA	827705
AT4G21326	SBT3.12	subtilase 3.12	827882
AT4G21860	MSRB2	methionine sulfoxide reductase B 2	828274
AT4G22570	APT3	adenine phosphoribosyl transferase 3	828353
AT4G25290	NA	NA	828632
AT4G27040	VPS22	NA	828812
AT4G28030	NA	NA	828918
AT4G39710	FKBP16-2	FK506-binding protein 16-2	830126
AT5G02080	NA	NA	831921
AT5G02370	NA	NA	831740
AT5G06790	NA	NA	830569
AT5G08120	MPB2C	movement protein binding protein 2C	830707
AT5G16350	NA	NA	831496
AT5G17660	NA	NA	831632
AT5G20420	CHR42	chromatin remodeling 42	832164
AT5G21430	CRRL|NdhU	CHLORORESPIRATORY REDUCTION L|NADH dehydrogenase-like complex U	832247
AT5G26770	NA	NA	832735
AT5G26910	TRM8	TON1 Recruiting Motif 8	832749
AT5G34940	GUS3	glucuronidase 3	833437
AT5G41050	NA	NA	834107
AT5G42850	NA	NA	834296
AT5G43950	NA	NA	834418
AT5G46250	AtLARP6a|LARP6a	NA|La related protein 6a	834667
AT5G55250	IAMT1	IAA carboxylmethyltransferase 1	835618
AT5G56900	NA	NA	835792
AT5G57380	VIN3	VERNALIZATION INSENSITIVE 3	835844
AT5G58260	NdhN	NADH dehydrogenase-like complex N	835938
AT5G60790	GCN1	GENERAL CONTROL NON-REPRESSIBLE 1	836200
AT5G62630	HIPL2	hipl2 protein precursor	836384
AT5G63180	NA	NA	836439

### Sheet: TableS9
Table S9. Comparison of genes included in Figure S5 with previously published CBF regulons from four genetic backgrounds. SW and IT from Park et al. (2018), Col-0 from Zhao et al. (2016), and WS from Park et al. (2015).
Gene	Alias	SW	IT	Col-0	WS
AT3G55760	NA		Y	Y	Y
AT4G30830	NA	Y	Y	Y
AT1G20450	ERD10	Y	Y	Y	Y
AT1G20440	COR47		Y	Y	Y
AT2G17840	ERD7			Y	Y
AT1G09350	GolS3	Y	Y	Y	Y
AT2G15970	COR413-PM1	Y	Y	Y	Y
AT2G23340	DEAR3			Y	Y
AT1G01470	LEA14		Y	Y	Y
AT4G15130	CCT2	Y		Y	Y
